# Knockout of circRNAs by base editing back-splice sites of circularized exons

**DOI:** 10.1101/2021.08.05.455347

**Authors:** Xiang Gao, Xu-Kai Ma, Xiang Li, Guo-Wei Li, Chu-Xiao Liu, Jun Zhang, Ying Wang, Jia Wei, Jia Chen, Ling-Ling Chen, Li Yang

**Affiliations:** State Key Laboratory of Molecular Biology, Shanghai Key Laboratory of Molecular Andrology, CAS Center for Excellence in Molecular Cell Science, Shanghai Institute of Biochemistry and Cell Biology, University of Chinese Academy of Sciences, Chinese Academy of Sciences, 320 Yueyang Road, Shanghai 200031, China; School of Life Science and Technology, ShanghaiTech University, 393 Middle Huaxia Road, Shanghai 201210, China; CAS Key Laboratory of Computational Biology, Shanghai Institute of Nutrition and Health, University of Chinese Academy of Sciences, Chinese Academy of Sciences, 320 Yueyang Road, Shanghai 200031, China; Hangzhou Institute for Advanced Study, University of Chinese Academy of Sciences, Hangzhou 330106, China; CAS Center for Excellence in Molecular Cell Science, Shanghai Institute of Biochemistry and Cell Biology, Chinese Academy of Sciences, Shanghai 200031, China

**Keywords:** circular RNA, base editor, predominantly back-spliced exon, splicing, back-splicing, knock out

## Abstract

A large number of circular RNAs (circRNAs) are produced from back-splicing of exon(s) of precursor mRNAs and generally co-expressed with their cognate linear RNAs from the same gene loci. Methods for circRNA-specific knockout are lacking, largely due to complete sequence-overlaps between circular and cognate linear RNAs. Here, we report to use base editors (BEs) for circRNA depletion. By targeting splice sites involved in both back-splicing and canonical splicing, BEs can repress both circular and linear RNAs expression, which confirms the requirement of canonical splice site signals for back-splice. Importantly, by targeting back-splice sites predominantly for circRNA biogenesis, BEs could efficiently repress the production of circular, but not linear cognate RNAs. As hundreds of exons were found to be predominantly back-spliced to produce circRNAs, this study provides an efficient method to deplete circRNAs for function study.
