## Supplemental Table 2 for "Knockout of circRNAs by base editing back-splice sites of circularized exons"

### Sheet: A. sgRNA 
A. Sequences of oligonucleotides used in sgRNA constructs
CDR1as-sgF	ACCGTACCTGGATATTGCAGACAC
CDR1as-sg2R	AAACGTGTCTGCAATATCCAGGTA
ZNF292-sgF	ACCGAAGCCTAGGATAGAAGAAAT
ZNF292-sgR	AAACATTTCTTCTATCCTAGGCTT
RALY-sgF	accgAGCTCTGGATCAAAAGACAA
RALY-sgR	AAACTTGTCTTTTGATCCAGAGCT
SPECC1-sgF	accgTCTCACCTTGGCCAGCAGAC
SPECC1-sgR	aaacGTCTGCTGGCCAAGGTGAGA
FNTA-sgF	accgTACTTACCACACTGTATAAT
FNTA-sgR	aaacATTATACAGTGTGGTAAGTA
FOXP1-sgF	accgGGAACCTAGAATGTTAATGA
FOXP1-sgR	aaacTCATTAACATTCTAGGTTCC
ZCCHC2-sgF	accgGTTGTTCTAGATGAGAAAGA
ZCCHC2-sgR	aaacTCTTTCTCATCTAGAACAAC
FOXP1-ABE-sgF	ACCGattctagGTTCCCGTGTCAG
FOXP1-ABE-sgR	aaacCTGACACGGGAACctagaat
CAMK1D-sgF	accgATTGCTCcTAGGGGAGAAAC
CAMK1D-sgR	aaacGTTTCTCCCCTAgGAGCAAT
PTPRG-sgF	accgACcCTTCCAAATCCAAGTGT
PTPRG-sgR	aaacACACTTGGATTTGGAAGgGT
NCOA1-sgF	accgTAAcCTGCTTTTGTGACACC
NCOA1-sgR	aaacGGTGTCACAAAAGCAGgTTA
LARGE1-sgF	accgCATcTGAAATTAAACCCAGC
LARGE1-sgR	aaacGCTGGGTTTAATTTCAgATG
METTL15-sgF	accgTTACTTAcCTGATCTCATAG
METTL15-sgR	aaacCTATGAGATCAGgTAAGTAA
CAMSAP1-sgF	accgTTAcTGCAATGAGGATGAAA
CAMSAP1-sgR	aaacTTTCATCCTCATTGCAgTAA
RALGPS2-sgF	accgACTTAcCATGGTCTTCCTTC
RALGPS2-sgR	aaacGAAGGAAGACCATGgTAAGT
SMYD3-sgF	accgGCCAGTGcTGGGGAACAAAA
SMYD3-sgR	aaacTTTTGTTCCCCAgCACTGGC
FOXO1-sgF	accgCACcTGCAAATATTTCTAAA
FOXO1-sgR	aaacTTTAGAAATATTTGCAgGTG
SMYD3_2-sgF	accgACcTCAGCCTCCCACAGTGC
SMYD3_2-sgR	aaacGCACTGTGGGAGGCTGAgGT
MMGT1-sgF	accgAAcAGAAATTTCTTAGCTTC
MMGT1-sgR	aaacGAAGCTAAGAAATTTCTgTT

### Sheet: B. genome seq
B. Primer sequences used in genomic DNA amplification
CDR1-gseq-F	CTCAGACAGGGGAAGCCTAG
CDR1-gseq-R	TGTCTTCCAACTAAGCTACGTC
FOXP1-gseq-F	tgcgtgcttctgatttcctg
FOXP1-gseq-R	cccacgctgctttactcttc
ZCCHC2-gseq-F	tcctgtgtcccaagaaagct
ZCCHC2-gseq-R	tacCTTCTCGCTGAGCTCTG
SPECC1-gseq-F	GTTGAAAGTAGCCCGAGCAG
SPECC1-gseq-R	gaaccgcccataatcagaaa
FNTA-gseq-F	CTGCAGCGTGATGAAAGAAG
FNTA-gseq-R	cccgtaatcccagctactca
ZNF292-gseq-F	GAGCCAAATTGTTAAAGTGTGCA
ZNF292-gseq-F	TAGAGACGGCGTTTCACCTT
RALY-gseq-F	CCCGGAGAATGGTTATGCCA
RALY-gseq-R	CTGAGTCCTTCAGCCAGGTG
CAMK1D-gseq-F	agtgtggaaaggctgtaaggt
CAMK1D-gseq-R	ttgccgtgaatgccgtattag
PTPRG-gseq-F	ATTTCAGGCATCACCCCCTG
PTPRG-gseq-R	TCCACCACCAACTTGCCATT
NCOA1-gseq-F	TGACCTTGGAGATCACGTTTCA
NCOA1-gseq-R	TGAGGCCTTATAGGGCAGACT
LARGE1-gseq-F	CAGCCCACCTCCTGTTTCTT
LARGE1-gseq-R	CTCTTTTCCTCTCTCCATCTGC
METTL15-gseq-F	GGGGAATGCTCAGAAGCTCA
METTL15-gseq-R	GCCCCAAAACAGTGTCTGGA
CAMSAP1-gseq-F	GTTGGTGTGGACACCTCCTC
CAMSAP1-gseq-R	CGTTCCGAACAACGAAAGGG
RALGPS2-gseq-F	tgcttctctcccattttgaca
RALGPS2-gseq-R	tccattttatctcctttgttggc
SMYD3-gseq-F	TGCCATTGCTCATGTACCTCT
SMYD3-gseq-R	TGGCAAAAGCAGCAAAGCAT
FOXO1-gseq-F	CTTCTCATTTTCGGCCCCCT
FOXO1-gseq-R	CTTGCATCATGTTCACGCCC
SMYD3_2-gseq-F	ATAGGGCAATCGGCTAGCTT
SMYD3_2-gseq-R	TTTCACCAGAGCCCCAAAGG
MMGT1-gseq-F	TGCTGTTTTCTGCAATGGAGC
MMGT1-gseq-R	TCTACCAGCACAGGTGGGAA

### Sheet: C. qprimer
C. Primer sequences used in RT-qPCR and RT-PCR analysis
CDR1as-qF	GGTCTTCCAGTGTCTGCAAT
CDR1as-qR	ACCCGGAGTTGTTGGAAGAC
AS-cryptic-qF	CCAGTCTTCCATCAACTGGCT
AS-cryptic-qR	TCTGCATTGTCCTGGAAGTT
LINC00632-pre-qF	GTGCGACAGACAGCCTCAGA
LINC00632-pre-qR	TCCCTCAAAACATGTCGCTTGC
LINC00632_s1-qF	GTGCGACAGACAGCCTCAGA
LINC00632_s1-qR	CCAGGAATTCCATGTCTACGAATTT
linear ZNF292-qF	GCAGGAGAGGTTGAGTTG
linear ZNF292-qF	GCATATTCTAGGAGTGTCTGG
circZNF292-nov-qF	AAACCCGGTACTGTGCACTA
circZNF292-nov-qR	ATAGTGTGTGTTCTGGGGCA
circZNF292-qF	GCTCAAGAGACTGGGGTGT
circZNF292-qR	ACAGGCAGACACAGTAAAAGT
circSPECC1-qF	AGAAATGTTGAAAGTAGCCCGAG
circSPECC1-qR	GCCTGTCCGTTTAGTTGTTGT
linear SPECC1_be-qF	GTAGCCCGAGCAGAGAAAGA
linear SPECC1_be-qR	GCAGCTTTAGGCTGGTTCTG
circFNTA-qF	GCTAACCCGGGATGCTATTG
circFNTA-qR	GATTGGGGCCATCATTCTGC
linear FNTA_be-qF	CTAACCCGGGATGCTATTGA
linear FNTA_be-qR	ACTCGCCTATGATGCCAAAC
circFOXP1-F	ATGTGTCTCCTCCTCTGCAC
circFOXP1-R	ATCATAGCCACTGACACGGG
linear FOXP1_be-F	CGGCTACATGGAGAGTGTCA
linear FOXP1_be-R	AGAACCTGGAGCTGCTGAG
circZCCHC2-F	GACATCCTGACCTAGAGCCC
circZCCHC2-R	GTCCGTCCTGAGGTATTGGA
linear ZCCHC2_be-F	GGTAGAGCCGTGCAAGTTTG
linear ZCCHC2_be-R	GGTAAGTCCGTCCTGAGGTA
circRALY-qF	TGCTGACCCTGTAACCCAAA
circRALY-qR	TCTGGAACAAAGCAGCAAGC
linear RALY-qF	CTTTTCCTCCCTCCCTTACGTC
linear RALY-qR	AGCTGTTTCCTCCTTTGGGTT
linear FOXP1_down-qF	CCCCCATAGCCATCCTCTCT
linear FOXP1_down-qR	ACTTCTATCGTCCAGCGCAT
linear ZCCHC2_down-qF	TCATCAGACTCCCTACACAGT
linear ZCCHC2_down-qR	GAAGCTTCAGAGCTGTCTTCT
linear FNTA_down-qF	TGAGGAGCAGCCCAAAAACT
linear FNTA_down-qR	GATGCTGCCAGGCATGATAA
linear SPECC1_down-qF	AGGAGGAGGAGAAGAATGCC
linear SPECC1_down-qR	TATTCTGTCCAGCTCCACGG
circCAMK1D-qF	cgttgttcaccccttcatgg
circCAMK1D-qR	tcagaagttgccgtgaatgc
linear CAMK1D-qF	GAGCAGCTCCTCCTGGAAAA
linear CAMK1D-qR	CAAAGAGCTTGCCAGTTGCC
circPTPRG-qF	TGAGCCAACACTTGGATTTGG
circPTPRG-qR	AATGGGTGGCAGGTCCTAAAA
circNCOA1-qF	AGGTGGCAAAAACTAAGTCCCT
circNCOA1-qR	GCAAAGTTGCCTACTGCATGAT
circLARGE1-qF	ATTCTTGGCTGCCTCGTTGA
circLARGE1-qR	CAGAATCTATGGTGGTTCCCCT
circMETTL15-qF	AGGCCTCTGTACCACAAGATA
circMETTL15-qR	CCTGTGGGGATGGACATTTGA
circCAMSAP1-qF	TACGACCTCGAGGATGCCA
circCAMSAP1-qR	GATGCACACGGGAGTCTCA
circRALGPS-qF	CTTGgtaaagttcctgtactgt
circRALGPS-qR	catcttgcaacatggtcttcc
circSMYD3-qF	TTTCCCACGACTTGGCTGAG
circSMYD3-qR	ATCATGTTCACGCAAGCCAG

### Sheet: D. probe
D. Primer sequences used in NB
CDR1as-probe_157-F	GTTTCCGATGGCACCTGTGTC
CDR1as-probe_157-R	GAAATTAATACGACTCACTATAGGaagacatggattgtccggaa
CDR1as-probe_FL-F	GGTTTCCGATGGCACCTGTGTC
CDR1as-probe_FL-R	GAAATTAATACGACTCACTATAGGGCTGGATATTGCAGACACTGGA

### Sheet: E. shRNA
E.Sequences of oligonucleotides used in shRNA constructs
circZNF292-nov-shRNA1-F	CCGGTAAGGATAAAGGCTTGCCCCACTCGAGTGGGGCAAGCCTTTATCCTTATTTTTG
circZNF292-nov-shRNA1-R	AATTCAAAAATAAGGATAAAGGCTTGCCCCACTCGAGTGGGGCAAGCCTTTATCCTTA
circZNF292-nov-shRNA2-F	CCGGGATAAAGGCTTGCCCCAGAACCTCGAGGTTCTGGGGCAAGCCTTTATCTTTTTG
circZNF292-nov-shRNA2-R	AATTCAAAAAGATAAAGGCTTGCCCCAGAACCTCGAGGTTCTGGGGCAAGCCTTTATC
circZNF292-nov-Ctrl-F	CCGGTAAGGATAAAGTGGGGCAAGCCTCGAGGCTTGCCCCACTTTATCCTTATTTTTG
circZNF292-nov-Ctrl-R	AATTCAAAAATAAGGATAAAGTGGGGCAAGCCTCGAGGCTTGCCCCACTTTATCCTTA
